# ClairS-TO: A deep-learning method for long-read tumor-only somatic small variant calling

**DOI:** 10.1101/2025.03.10.642523

**Authors:** Lei Chen, Zhenxian Zheng, Junhao Su, Xian Yu, Angel On Ki Wong, Jingcheng Zhang, Yan-Lam Lee, Ruibang Luo

**Author notes:** These authors contributed equally to this work (Lei Chen, Zhenxian Zheng).

## Abstract

Accurate identification of somatic variants in tumor is crucial but challenging, and typically requires a matched normal sample for reliable detection, which is often unavailable in real-world research and clinical scenarios, necessitating proficient algorithms to tell real somatic variants from germline variants and background noises. However, existing tumor-only somatic variant callers that were designed for short-read data don’t work well with long-read. To fill the gap, we present ClairS-TO, a deep-learning-based method for long-read tumor-only somatic variant calling. ClairS-TO uses an ensemble of two disparate neural networks that were trained from the same samples but for opposite tasks – how likely/not likely a candidate is a somatic variant. ClairS-TO also applies multiple post-calling filters, including 1) nine hard-filters, 2) four public plus any number of user-supplied PoNs, and 3) a module that statistically separates somatic and germline variants using tumor purity and copy number profile. Benchmarks using COLO829 and HCC1395 show that ClairS-TO outperforms DeepSomatic in long-read. ClairS-TO is also applicable to short-read and outperforms Mutect2, Octopus, Pisces, and DeepSomatic. Extensive experiments across various sequencing coverages, VAF ranges, and tumor purities support that ClairS-TO has a broad coverage of usage scenarios. ClairS-TO is open-source, available at https://github.com/HKU-BAL/ClairS-TO.
