## Supplementary Table 6 for "ClairS-TO: A deep-learning method for long-read tumor-only somatic small variant calling"

### Sheet: FPs
Contig	Pos	Reference_base	Alternate_base	Qual	Tumor_af	Tumor_coverage	Primary_reason	Secondary_reason
chr1	482144	T	C	13.0064	1	9	Homozygous germline	In segmental duplication region
chr1	5580869	C	T	52.7876	0.25	24	Heterozygous germline variants
chr1	7907898	G	A	16.9292	0.1154	26	Wrong allele with tumor 0.1<=VAF<0.15	Excessive mismatches in alignment
chr1	11126245	A	G	12.5683	0.1765	34	In homopolymer region	Heterozygous germline variants
chr1	16587695	C	G	12.6784	0.1429	147	In segmental duplication region	In low mappability region
chr1	80217568	T	C	23.2245	0.1071	28	One or more deletions in flanking 50bp	Wrong allele with tumor 0.1<=VAF<0.15
chr1	85309390	G	A	25.7803	0.125	32	Wrong allele with tumor 0.1<=VAF<0.15	Excessive mismatches in alignment
chr1	94105694	A	C	87.8928	1	32	Homozygous germline variants
chr1	97396021	G	T	80.2713	1	34	Homozygous germline variants
chr1	99235328	T	G	22.2003	0.1875	16	One or more insertions in flanking 50bp	Excessive mismatches in alignment
chr1	113298640	G	A	52.6681	0.2222	27	Excessive mismatches in alignment	One or more insertions in flanking 50bp
chr1	162686808	C	A	87.0505	1	54	Homozygous germline variants
chr1	168824654	A	G	88.044	1	65	Homozygous germline variants	In tandem repeat region
chr1	198226183	C	G	79.5176	1	65	Homozygous germline variants
chr1	225150625	G	T	22.7467	0.1061	66	In tandem repeat region
chr1	234805637	A	T	18.565	0.0745	94	In segmental duplication region	In low mappability region
chr2	1348727	G	A	86.013	0.6949	59	Heterozygous germline variants
chr2	6719397	G	A	10.2056	0.0816	49	Wrong allele with tumor 0.05<=VAF<0.1
chr2	7736431	A	T	61.1808	0.2941	51	Heterozygous germline variants
chr2	8988647	T	G	78.8223	0.7353	34	Heterozygous germline variants
chr2	11519965	C	A	74.2011	0.6304	46	Heterozygous germline variants
chr2	29835880	G	T	54.3244	0.2	55	One or more deletions in flanking 50bp	Wrong allele with tumor VAF>=0.15
chr2	32404887	C	T	21.8929	0.1053	38	One or more insertions in flanking 50bp	Excessive mismatches in alignment
chr2	36873140	C	T	74.1821	0.5676	37	Heterozygous germline variants
chr2	50879772	A	G	79.0803	0.3056	36	Heterozygous germline variants
chr2	76388173	G	A	74.1713	0.587	46	Heterozygous germline variants
chr2	85042377	G	T	64.4716	0.6207	58	Heterozygous germline variants
chr2	85606171	T	C	80.8198	0.5686	51	Heterozygous germline variants	In tandem repeat region
chr2	87371132	A	G	10.6942	0.1556	45	In segmental duplication region	In low mappability region
chr2	87374014	T	C	14.166	0.0577	52	In low mappability region	In segmental duplication region
chr2	88486624	T	C	67.3713	0.3148	54	Heterozygous germline variants
chr2	91740932	C	T	80.721	0.6379	58	Heterozygous germline variants	In segmental duplication region
chr2	106848572	C	A	64.6551	0.3729	59	Heterozygous germline variants
chr2	110282414	A	G	12.3168	0.5758	33	Heterozygous germline variants	In segmental duplication region
chr2	117425404	C	A	20.5927	0.0893	56	Wrong allele with tumor 0.05<=VAF<0.1	Excessive mismatches in alignment
chr2	126180368	G	A	86.5173	0.766	47	Heterozygous germline variants	In low mappability region
chr2	126960780	C	T	73.7309	0.3182	44	Heterozygous germline variants
chr2	146872855	T	A	21.433	0.1087	46	Excessive mismatches in alignment	Wrong allele with tumor 0.1<=VAF<0.15
chr2	152461494	T	G	66.1314	0.3261	46	Heterozygous germline variants
chr2	153277891	G	T	64.475	0.3958	48	Heterozygous germline variants
chr2	154410778	C	T	22.1424	0.0847	59	Wrong allele with tumor 0.05<=VAF<0.1
chr2	155976857	A	T	63.4718	0.2857	42	Heterozygous germline variants
chr2	160727437	A	T	74.4162	0.7872	47	Heterozygous germline variants
chr2	166622760	T	C	87.9291	0.7188	64	Heterozygous germline variants	In low mappability region
chr2	196085933	A	C	56.349	0.2222	54	Heterozygous germline variants
chr2	200149074	C	A	74.1455	0.675	40	Heterozygous germline variants
chr2	201143835	G	A	61.9113	0.2041	49	Excessive mismatches in alignment	One or more insertions in flanking 50bp
chr2	201685395	T	C	81.2186	0.5814	43	Heterozygous germline variants
chr2	206684847	G	C	68.8469	0.6585	41	Heterozygous germline variants
chr2	215095327	A	G	65.6761	0.2105	38	Heterozygous germline variants
chr2	227661880	T	C	66.6945	0.3415	41	Heterozygous germline variants
chr2	229983796	T	C	88.7311	0.6667	39	Heterozygous germline variants
chr2	234862674	G	A	73.9592	0.58	50	Heterozygous germline variants
chr2	236197771	G	A	86.5813	0.7115	52	Heterozygous germline variants
chr2	236701555	G	A	62.4792	0.2407	54	Heterozygous germline variants
chr2	237234153	C	T	81.4613	0.6809	47	Heterozygous germline variants
chr2	239644868	G	A	63.6637	0.2667	45	In tandem repeat region	In low mappability region
chr3	18796400	T	G	88.3009	1	27	Homozygous germline variants
chr3	40948684	C	T	80.5361	0.5738	61	Heterozygous germline variants
chr3	42957297	C	T	73.9817	0.375	56	Heterozygous germline variants
chr3	46302420	C	A	85.4275	0.6538	52	Heterozygous germline variants
chr3	46432105	C	G	66.921	0.4211	57	Heterozygous germline variants
chr3	55826134	C	T	65.0529	0.45	60	Heterozygous germline variants
chr3	58255875	C	T	80.1966	0.5588	68	Heterozygous germline variants
chr3	70270741	C	T	80.0267	0.5806	62	Heterozygous germline variants
chr3	72657071	T	C	78.0248	0.4717	53	Heterozygous germline variants
chr3	74284146	T	C	54.1744	0.1148	61	One or more insertions in flanking 50bp	Excessive mismatches in alignment
chr3	91219068	A	G	21.1769	0.6667	6	Heterozygous germline variants	In tandem repeat region
chr3	91257015	T	A	50.4465	0.5	8	Heterozygous germline variants	In tandem repeat region
chr3	96332727	A	T	24.4509	0.1321	53	In tandem repeat region	Excessive mismatches in alignment
chr3	104947843	G	A	16.7198	0.0625	48	Wrong allele with tumor 0.05<=VAF<0.1	One or more deletions in flanking 50bp
chr3	122661248	G	A	73.7635	0.4429	70	Heterozygous germline variants	In segmental duplication region
chr3	125344286	A	C	65.2638	0.4035	57	Heterozygous germline variants
chr3	134607011	G	T	74.4474	0.5556	63	Heterozygous germline variants
chr3	145978865	C	T	74.8634	0.6167	60	Heterozygous germline variants
chr3	147451794	T	A	64.9603	0.4286	56	Heterozygous germline variants
chr3	159970374	C	A	64.7969	0.4348	69	Heterozygous germline variants
chr3	176405965	C	T	64.4919	0.4118	51	Heterozygous germline variants
chr3	195128425	C	A	64.8274	0.4658	73	Heterozygous germline variants
chr3	197045357	A	G	79.5076	0.5849	53	Heterozygous germline variants
chr4	2879724	A	G	88.956	0.5	38	Heterozygous germline variants
chr4	7687944	C	T	81.1498	0.4828	29	Heterozygous germline variants
chr4	22100313	C	G	68.7323	0.4783	23	Heterozygous germline variants
chr4	32828825	T	A	75.3734	0.5417	24	Heterozygous germline variants
chr4	36455983	C	T	80.1392	0.5263	38	Heterozygous germline variants	In low mappability region
chr4	57723955	A	T	65.0612	0.54	50	Heterozygous germline variants
chr4	72878969	C	T	65.4491	0.6444	45	Heterozygous germline variants
chr4	81303413	A	C	56.3304	0.5636	55	Heterozygous germline variants
chr4	85386775	G	A	85.0717	0.5873	63	Heterozygous germline variants
chr4	88920610	G	A	85.2561	0.5763	59	Heterozygous germline variants
chr4	95480309	T	C	24.1833	0.475	40	Heterozygous germline variants
chr4	98529506	C	T	14.4314	0.1964	56	One or more deletions in flanking 50bp	Excessive mismatches in alignment
chr4	101647293	A	C	68.0213	0.5593	59	Heterozygous germline variants
chr4	105497230	G	A	73.0563	0.4737	38	Heterozygous germline variants
chr4	109898095	T	C	26.7617	0.3529	51	Heterozygous germline variants	In low mappability region
chr4	110322761	C	T	80.4079	0.5758	66	Heterozygous germline variants	In low mappability region
chr4	115048700	T	C	87.7592	0.6129	62	Heterozygous germline variants
chr4	117493103	G	A	85.8958	0.5667	60	Heterozygous germline variants
chr4	123197577	G	A	74.4399	0.4844	64	Heterozygous germline variants
chr4	137769938	G	A	74.6149	0.5254	59	Heterozygous germline variants
chr4	142730009	C	T	74.4783	0.434	53	Heterozygous germline variants
chr4	159192001	A	C	26.603	0.597	67	Heterozygous germline variants
chr4	159545090	C	T	74.2466	0.5323	62	Heterozygous germline variants
chr4	161426569	C	T	74.3909	0.566	53	Heterozygous germline variants
chr4	183820058	G	T	74.3129	0.4921	63	Heterozygous germline variants
chr5	6937104	G	A	52.6069	0.1923	26	Heterozygous germline variants
chr5	14930375	G	A	87.0385	1	42	Homozygous germline variants
chr5	36174970	A	G	89.7467	1	34	Homozygous germline variants
chr5	38630708	C	T	11.4281	0.3182	22	In low mappability region
chr5	46697533	T	C	11.0698	0.3333	9	In tandem repeat region	In low mappability region
chr5	49682878	T	G	20.6377	0.5714	7	Heterozygous germline variants	In tandem repeat region
chr5	49693870	T	G	18.2252	0.5	10	Heterozygous germline variants	In tandem repeat region
chr5	50454602	C	G	14.1237	0.1765	34	In low mappability region
chr5	119940898	A	G	88.4332	1	35	Homozygous germline variants
chr5	139110791	G	T	80.0233	0.9655	29	Homozygous germline variants
chr5	145111441	A	G	79.7179	1	17	Homozygous germline variants
chr5	149638335	G	A	86.4985	1	26	Homozygous germline variants
chr5	164695405	A	G	63.3837	0.1842	38	Heterozygous germline variants
chr5	171131693	C	T	80.4856	0.9565	23	Homozygous germline variants
chr5	176537314	T	G	88.9335	0.9722	36	Homozygous germline variants
chr6	23304165	G	A	20.1738	0.0921	76	Wrong allele with tumor 0.05<=VAF<0.1
chr6	23920242	C	T	75.1586	0.6429	42	Heterozygous germline variants
chr6	25056364	G	T	74.178	0.6078	51	Heterozygous germline variants
chr6	64955898	C	T	81.3215	0.6444	45	Heterozygous germline variants
chr6	65774099	A	G	61.8643	0.2	30	Excessive mismatches in alignment	One or more deletions in flanking 50bp
chr6	68178413	G	T	64.1553	0.4211	38	Heterozygous germline variants
chr6	68744792	T	C	79.5074	0.3421	38	Heterozygous germline variants
chr6	68907028	T	C	68.3938	0.4848	33	Heterozygous germline variants
chr6	69698460	A	G	78.4758	0.475	40	In homopolymer region	Heterozygous germline variants
chr6	100272887	A	G	87.8838	0.5	32	Heterozygous germline variants
chr6	116738337	T	G	68.9038	0.4894	47	Heterozygous germline variants	In low mappability region
chr6	119983373	A	G	87.9984	0.4722	36	Heterozygous germline variants
chr6	136635312	A	T	74.4768	0.5	34	Heterozygous germline variants
chr6	141868972	G	T	64.6566	0.5333	30	Heterozygous germline variants	In low mappability region
chr6	148018084	G	A	84.7184	0.4048	42	Heterozygous germline variants
chr6	165880655	G	A	86.1832	0.64	25	Heterozygous germline variants
chr6	166384233	C	A	65.3573	0.4857	35	Heterozygous germline variants	In tandem repeat region
chr7	1900614	A	C	77.0579	0.5875	80	Heterozygous germline variants
chr7	4030013	G	A	64.7922	0.4265	68	Heterozygous germline variants
chr7	43290034	G	A	74.9059	0.5789	57	Heterozygous germline variants
chr7	44968630	G	A	74.6805	0.38	50	Heterozygous germline variants
chr7	47272967	G	A	85.0368	0.5263	57	Heterozygous germline variants
chr7	49173173	C	T	64.2826	0.4286	42	Heterozygous germline variants
chr7	65667199	G	A	12.1269	0.4167	24	Heterozygous germline variants	In segmental duplication region
chr7	65854340	C	G	68.4963	0.4348	69	Heterozygous germline variants	In segmental duplication region
chr7	69592477	C	T	79.2056	0.5254	59	Heterozygous germline variants
chr7	72017297	G	A	86.8631	0.6	65	Heterozygous germline variants
chr7	94858747	C	T	52.6328	0.1481	54	Wrong allele with tumor 0.1<=VAF<0.15	Excessive mismatches in alignment
chr7	95151484	T	G	66.6745	0.4783	46	Heterozygous germline variants
chr7	98078339	C	G	67.197	0.4815	54	Heterozygous germline variants
chr7	110746994	G	C	80.2566	0.5161	62	Heterozygous germline variants
chr7	131227418	T	C	64.9309	0.3895	95	Heterozygous germline variants	In tandem repeat region
chr7	136858220	A	G	77.4477	0.6596	94	Heterozygous germline variants
chr7	140098316	T	C	65.0909	0.3038	79	Heterozygous germline variants
chr7	152387045	A	C	14.3082	0.3841	151	Heterozygous germline variants	In segmental duplication region
chr8	391002	G	A	74.1917	0.6522	46	Heterozygous germline variants	In segmental duplication region
chr8	1692110	G	A	53.1832	0.1579	38	In tandem repeat region	In low mappability region
chr8	3213261	T	C	88.3155	0.7188	32	Heterozygous germline variants
chr8	5567112	G	A	54.9784	0.2549	51	Heterozygous germline variants
chr8	6994053	G	T	12.1439	0.3478	69	Heterozygous germline variants	In segmental duplication region
chr8	7883183	C	A	9.8076	0.25	20	Heterozygous germline variants	In segmental duplication region
chr8	26866055	G	A	85.8213	0.7949	39	Heterozygous germline variants
chr8	55694608	G	A	65.458	0.2941	34	Heterozygous germline variants
chr8	63022947	A	G	78.6228	0.4444	54	Heterozygous germline variants
chr8	69156230	C	T	80.6894	0.7021	47	Heterozygous germline variants
chr8	83150752	G	T	20.3637	0.087	46	Wrong allele with tumor 0.05<=VAF<0.1	One or more deletions in flanking 50bp
chr8	83670470	C	T	20.6171	0.093	43	Wrong allele with tumor 0.05<=VAF<0.1	Excessive mismatches in alignment
chr8	85718003	G	A	15.4093	0.25	20	In segmental duplication region	In low mappability region
chr8	86959865	G	C	22.8379	0.125	64	One or more insertions in flanking 50bp	Wrong allele with tumor 0.1<=VAF<0.15
chr8	89150940	G	C	81.2156	0.7692	52	Heterozygous germline variants
chr8	127178962	G	A	87.243	0.8	60	Homozygous germline variants
chr8	132617204	G	T	51.6238	0.1556	45	One or more deletions in flanking 50bp	Excessive mismatches in alignment
chr9	16327104	G	A	86.9784	1	51	Homozygous germline variants
chr9	40551057	G	C	23.0993	0.4	10	Heterozygous germline variants	In tandem repeat region
chr9	40561263	G	A	54.0544	1	12	Heterozygous germline variants	In segmental duplication region
chr9	41778246	A	G	24.3944	0.1486	74	In segmental duplication region	In low mappability region
chr9	42278794	C	T	61.208	0.2527	91	In segmental duplication region	In low mappability region
chr9	63676144	G	A	72.9887	0.3443	61	Heterozygous germline variants	In segmental duplication region
chr9	63831240	G	A	22.6715	0.1194	134	In segmental duplication region	In low mappability region
chr9	80703893	G	A	65.7005	0.3962	53	Heterozygous germline variants
chr9	89378615	G	A	85.4855	0.5769	52	Heterozygous germline variants
chr9	101048323	G	T	74.5493	0.4762	63	Heterozygous germline variants
chr9	102386599	A	G	88.5797	0.5532	47	In low complexity region	In homopolymer region
chr9	114934833	A	G	89.1717	0.5536	56	Heterozygous germline variants
chr9	132888159	C	T	74.5977	0.5517	58	Heterozygous germline variants
chr10	21081890	G	T	24.5695	0.1071	28	Wrong allele with tumor 0.1<=VAF<0.15	One or more deletions in flanking 50bp
chr10	26909558	G	T	62.0094	0.8108	37	In low complexity region	In homopolymer region
chr10	42176970	T	C	12.7885	0.1687	83	In homopolymer region	In segmental duplication region
chr10	42264384	T	C	18.3998	0.7838	37	Heterozygous germline variants	In segmental duplication region
chr10	47685497	C	T	25.0752	0.129	31	In segmental duplication region	In low mappability region
chr10	54479094	G	A	86.9008	1	26	Homozygous germline variants
chr10	84437453	A	G	19.4732	0.0857	35	Wrong allele with tumor 0.05<=VAF<0.1	Excessive mismatches in alignment
chr10	88535082	A	G	88.556	1	21	Homozygous germline variants
chr11	7992469	G	A	86.9091	1	39	Homozygous germline variants
chr11	22916136	A	G	89.0799	0.9767	43	Homozygous germline variants
chr11	58860580	G	A	87.564	1	49	In low complexity region	In homopolymer region
chr11	63382576	C	A	85.474	1	43	Homozygous germline variants
chr11	77624496	A	G	68.7617	1	31	Homozygous germline variants
chr11	79111719	C	A	86.3258	1	35	Homozygous germline variants
chr11	88989223	G	A	21.4785	0.375	32	Heterozygous germline variants	In segmental duplication region
chr11	98797968	T	C	89.0153	0.975	40	Homozygous germline variants
chr11	99310101	A	C	18.9066	0.1111	27	Wrong allele with tumor 0.1<=VAF<0.15
chr11	115345778	C	T	82.0436	1	40	Homozygous germline variants
chr12	17473505	A	C	64.9304	0.2727	44	Heterozygous germline variants
chr12	55594149	C	T	72.9063	0.3571	42	Heterozygous germline variants	In low mappability region
chr12	56354084	A	C	66.4454	0.34	50	Heterozygous germline variants
chr12	67024821	G	A	86.8866	0.5526	38	Heterozygous germline variants
chr12	72887503	C	A	24.9012	0.2128	47	Excessive mismatches in alignment	One or more insertions in flanking 50bp
chr12	74194956	G	C	67.6481	0.4211	38	Heterozygous germline variants
chr12	88006245	C	T	80.9804	0.6491	57	Heterozygous germline variants
chr12	92992968	A	C	87.5697	0.7442	43	Heterozygous germline variants
chr12	93355475	G	A	86.9687	0.6818	44	Heterozygous germline variants
chr12	94963397	T	C	14.3575	0.1	50	Wrong allele with tumor 0.1<=VAF<0.15	Excessive mismatches in alignment
chr12	106044256	T	A	23.3882	0.0889	45	Wrong allele with tumor 0.05<=VAF<0.1	Excessive mismatches in alignment
chr12	112712389	C	T	72.2956	0.3	50	Heterozygous germline variants
chr12	129287234	G	A	49.3428	0.5143	35	Heterozygous germline variants
chr12	130109175	T	A	16.3148	0.1463	41	Wrong allele with tumor 0.1<=VAF<0.15	Excessive mismatches in alignment
chr13	17855635	G	C	8.4047	0.1429	28	In tandem repeat region	In low mappability region
chr13	23663664	T	C	68.6563	0.5106	47	Heterozygous germline variants
chr13	37071801	C	G	63.2548	0.3913	46	In low complexity region	In homopolymer region
chr13	41476335	C	T	22.3847	0.1818	44	One or more deletions in flanking 50bp	Excessive mismatches in alignment
chr13	48315073	A	G	78.3495	0.4783	46	Heterozygous germline variants
chr13	86935915	G	A	74.4613	0.4103	39	Heterozygous germline variants
chr13	90539162	G	A	74.2327	0.4468	47	Heterozygous germline variants
chr13	100102854	C	T	80.2524	0.5962	52	Heterozygous germline variants
chr13	103695170	C	T	22.8104	0.0714	42	One or more insertions in flanking 50bp	Wrong allele with tumor 0.05<=VAF<0.1
chr13	114090652	T	C	80.2488	0.4902	51	Heterozygous germline variants
chr14	60445827	G	A	85.977	0.9783	46	Homozygous germline variants
chr14	63556728	A	G	90.0079	1	35	Homozygous germline variants
chr14	82690970	G	T	21.2434	0.1159	69	In segmental duplication region	Excessive mismatches in alignment
chr14	105640119	C	T	62.0737	0.2778	54	Heterozygous germline variants	In segmental duplication region
chr15	19777499	C	G	54.5391	0.24	25	In tandem repeat region	In low mappability region
chr15	23040148	G	A	19.988	0.0882	34	In tandem repeat region	In segmental duplication region
chr15	41547565	C	G	66.9618	0.95	20	Homozygous germline variants
chr15	51672860	G	A	86.7243	1	26	Homozygous germline variants
chr15	87405518	C	T	11.3838	0.0625	64	Wrong allele with tumor 0.05<=VAF<0.1	Excessive mismatches in alignment
chr15	88435606	T	A	24.0429	0.1096	73	Wrong allele with tumor 0.1<=VAF<0.15	Excessive mismatches in alignment
chr15	97433127	G	T	13.562	0.0635	63	Wrong allele with tumor 0.05<=VAF<0.1	Excessive mismatches in alignment
chr15	101759149	G	A	13.4693	0.2551	98	In tandem repeat region	In segmental duplication region
chr16	171997	T	C	24.316	0.1429	63	In segmental duplication region	One or more insertions in flanking 50bp
chr16	11118220	T	C	80.9695	0.4524	42	Heterozygous germline variants
chr16	11603551	G	A	65.3097	0.3276	58	Heterozygous germline variants
chr16	15324540	T	C	23.6437	0.383	47	In homopolymer region	In segmental duplication region
chr16	15638484	G	T	65.4709	0.5636	55	Heterozygous germline variants
chr16	23487188	G	A	75.5644	0.4186	43	Heterozygous germline variants
chr16	26998979	A	C	16.6354	0.0597	67	Wrong allele with tumor 0.05<=VAF<0.1
chr16	81816937	G	C	80.9017	1	25	Homozygous germline variants
chr16	87372775	A	C	16.1336	0.1212	33	Wrong allele with tumor 0.1<=VAF<0.15
chr16	88189822	A	G	27.3497	0.1463	41	In low mappability region	In segmental duplication region
chr17	16901938	C	G	11.5782	0.0625	48	In segmental duplication region	Excessive mismatches in alignment
chr17	16908165	T	C	55.9432	0.2273	44	Heterozygous germline variants
chr17	18645817	C	T	80.4906	0.5652	46	Heterozygous germline variants	In segmental duplication region
chr17	21413079	A	T	12.0075	0.4792	48	Heterozygous germline variants	In segmental duplication region
chr17	22691752	C	G	67.9809	0.3056	36	Heterozygous germline variants	In tandem repeat region
chr17	43248664	C	T	18.4377	1	45	Homozygous germline variants	In segmental duplication region
chr17	49616487	T	C	66.7085	0.3607	61	Heterozygous germline variants	In tandem repeat region
chr17	51995808	G	A	86.1765	0.5397	63	Heterozygous germline variants
chr17	69743689	T	C	88.3103	0.8298	47	Homozygous germline variants
chr18	7598281	G	A	86.4745	1	28	Homozygous germline variants
chr18	22089357	G	A	86.6338	1	35	Homozygous germline variants
chr18	25878091	G	A	74.9028	1	20	Homozygous germline variants
chr18	37155262	A	T	63.1024	1	26	Homozygous germline variants
chr18	39251645	C	T	81.085	0.9643	28	Homozygous germline variants
chr18	61140476	T	C	87.9312	1	33	Homozygous germline variants
chr18	72827718	A	G	14.8358	0.3333	24	Homozygous germline variants	In homopolymer region
chr18	73647796	T	C	88.7163	1	45	Homozygous germline variants
chr18	77384237	A	C	67.9848	0.9565	23	Homozygous germline variants
chr19	21607712	G	A	85.9471	0.6889	45	Heterozygous germline variants
chr19	22367538	G	T	64.6372	0.7755	49	Heterozygous germline variants	In segmental duplication region
chr19	24286748	A	G	65.9857	0.2424	33	Heterozygous germline variants	In tandem repeat region
chr19	28898889	G	A	84.9377	0.6078	51	Heterozygous germline variants
chr19	35250122	C	T	14.0888	0.0893	56	One or more insertions in flanking 50bp	Wrong allele with tumor 0.05<=VAF<0.1
chr19	38006566	C	T	73.6938	0.3091	55	Heterozygous germline variants
chr19	46462369	C	T	72.5706	0.3023	43	Heterozygous germline variants
chr19	53731930	T	C	88.3339	0.6486	37	Heterozygous germline variants
chr19	55557301	G	A	72.7739	0.3095	42	Heterozygous germline variants
chr20	1192169	G	C	64.7094	0.4085	71	Heterozygous germline variants
chr20	1554202	C	A	64.7092	0.451	51	Heterozygous germline variants
chr20	5053249	G	A	63.7694	0.4576	59	Heterozygous germline variants
chr20	23548256	G	A	76.2344	0.5	58	Heterozygous germline variants
chr20	28486405	T	C	55.6771	1	23	Homozygous germline variants	In tandem repeat region
chr20	28597625	C	T	22.9708	0.1373	102	In segmental duplication region
chr20	29422968	G	A	16.2828	0.1138	123	In segmental duplication region
chr20	34009331	C	T	80.3853	0.507	71	Heterozygous germline variants
chr20	43861429	C	G	88.3196	0.4528	53	Heterozygous germline variants
chr20	54066494	C	T	80.3481	0.5775	71	Heterozygous germline variants
chr20	55913245	T	C	68.366	0.4717	53	Heterozygous germline variants
chr20	58289960	C	T	74.7922	0.5556	63	Heterozygous germline variants
chr20	61256649	G	T	21.6258	0.1111	45	One or more deletions in flanking 50bp	Wrong allele with tumor 0.1<=VAF<0.15
chr21	5229712	A	G	12.0584	0.1106	226	In segmental duplication region	Excessive mismatches in alignment
chr21	9000988	A	G	25.9615	0.1739	276	In low mappability region	In segmental duplication region
chr21	9552685	G	C	17.7571	0.5	20	Heterozygous germline variants	In segmental duplication region
chr21	20751924	G	A	24.0869	0.375	48	Heterozygous germline variants
chr21	30921818	G	A	74.5735	0.4615	52	Heterozygous germline variants
chr21	33245416	G	C	54.4441	0.2182	55	Excessive mismatches in alignment	One or more insertions in flanking 50bp
chr21	40851532	T	G	65.8799	0.5	40	Heterozygous germline variants
chr22	21095203	A	G	68.2515	0.3857	70	Heterozygous germline variants
chr22	24826208	C	A	17.6073	0.0938	64	Wrong allele with tumor 0.05<=VAF<0.1	Excessive mismatches in alignment
chr22	34833179	G	A	85.6536	0.4561	57	Heterozygous germline variants
chr22	42544209	G	A	73.9813	0.4348	69	Heterozygous germline variants

### Sheet: FNs
Contig	Pos	Reference_base	Alternate_base	Tumor_af	Tumor_coverage	Primary_reason	Secondary_reason
chr1	3165426	G	A	0.267	30	In tandem repeat region	In low mappability region
chr1	53546532	G	A	0.88	25	One or more insertions in flanking 50bp	Excessive mismatches in alignment
chr1	54122758	C	T	0.943	35	One or more deletions in flanking 50bp	Excessive mismatches in alignment
chr1	55939038	C	A	0.93	43	Excessive mismatches in alignment	One or more deletions in flanking 50bp
chr1	59132293	G	A	0.977	44	Filtered by PoNs
chr1	75396826	T	A	0.875	32	In homopolymer region	In low complexity region
chr1	76391504	C	T	1	45	One or more deletions in flanking 50bp
chr1	82136453	C	T	0.939	33	Filtered by PoNs	In low mappability region
chr1	106314421	G	A	0.868	38	Excessive mismatches in alignment
chr1	119577181	G	A	1	34	In segmental duplication region	In low mappability region
chr1	143270037	C	T	0.857	704	Filtered by PoNs	In tandem repeat region
chr1	143270038	A	G	0.861	704	Filtered by PoNs	In tandem repeat region
chr1	143503520	A	C	0.286	14	In tandem repeat region	In segmental duplication region
chr1	154728906	G	A	0.912	68	Excessive mismatches in alignment
chr1	157986837	G	A	0.95	80	One or more deletions in flanking 50bp	Excessive mismatches in alignment
chr1	196187614	C	T	0.956	68	In low mappability region
chr1	208354913	G	A	0.507	71	Filtered by PoNs
chr1	213738880	C	T	0.968	63	In tandem repeat region
chr1	216430009	G	A	0.517	58	In homopolymer region	In low complexity region
chr1	244627573	A	T	0.247	73	In homopolymer region	In low complexity region
chr1	246402382	A	T	0.061	66	Correct allele but with tumor VAF<0.1
chr2	158228	C	T	0.205	44	In low mappability region
chr2	3955935	G	A	0.744	39	Filtered by PoNs
chr2	13532194	C	T	0.326	46	Excessive mismatches in alignment	One or more deletions in flanking 50bp
chr2	14816403	T	C	0.118	51	Filtered by PoNs	Correct allele but with tumor 0.1<=VAF<0.15
chr2	18093142	G	A	0.589	56	One or more deletions in flanking 50bp	One or more insertions in flanking 50bp
chr2	50163389	C	A	0.6	60	Excessive mismatches in alignment	One or more deletions in flanking 50bp
chr2	57270307	C	G	0.038	52	Correct allele but with tumor VAF<0.1	Reads that support variant allele <3
chr2	57929393	C	A	0.688	48	One or more deletions in flanking 50bp	Excessive mismatches in alignment
chr2	64100751	G	A	0.745	55	Filtered by PoNs
chr2	65802826	G	A	0.417	48	Filtered by PoNs
chr2	72540919	G	C	0.271	48	Filtered by PoNs
chr2	77806429	G	T	0.367	49	Filtered by PoNs
chr2	79718791	A	T	0.294	51	One or more deletions in flanking 50bp	One or more insertions in flanking 50bp
chr2	91436355	T	C	0.129	139	In segmental duplication region	In low mappability region
chr2	115858383	G	A	0.417	48	Filtered by PoNs
chr2	116153405	C	T	0.316	38	One or more deletions in flanking 50bp	Excessive mismatches in alignment
chr2	116469990	C	G	0.565	46	Filtered by VariantCluster	One or more deletions in flanking 50bp
chr2	117335057	C	T	0.704	54	Filtered by PoNs
chr2	121921103	G	A	0.571	56	In homopolymer region	In low complexity region
chr2	139331944	G	A	0.391	46	Filtered by PoNs
chr2	141777769	C	T	0.69	58	Filtered by PoNs
chr2	142510931	A	G	0.341	44	Filtered by PoNs
chr2	175186824	C	T	0.243	37	Filtered by PoNs	In homopolymer region
chr2	188040614	G	A	0.582	55	Filtered by VariantCluster	One or more deletions in flanking 50bp
chr2	212776345	C	T	0.375	48	Filtered by PoNs
chr2	213388170	C	T	0.238	42	Filtered by PoNs
chr2	219899917	G	A	0.372	43	Filtered by PoNs
chr2	229392094	C	T	0.692	52	Filtered by PoNs
chr2	229667919	C	T	0.667	45	Filtered by PoNs
chr2	238775120	G	A	0.628	43	Filtered by PoNs
chr3	4057256	G	A	0.967	30	Filtered by PoNs
chr3	25290844	C	A	0.078	193	Correct allele but with tumor VAF<0.1
chr3	27583783	C	T	0.508	61	In tandem repeat region
chr3	60442754	G	T	0.453	53	Filtered by PoNs	In low mappability region
chr3	60597212	A	G	0.444	45	Filtered by VariantCluster	One or more deletions in flanking 50bp
chr3	75739122	G	A	0.353	85	Filtered by PoNs	In segmental duplication region
chr3	93766739	A	T	0.053	76	In tandem repeat region	Correct allele but with tumor VAF<0.1
chr3	104994255	C	T	0.377	61	Filtered by PoNs
chr3	109486400	C	T	0.125	80	Filtered by PoNs	In homopolymer region
chr3	117029178	G	A	0.571	70	One or more insertions in flanking 50bp	Excessive mismatches in alignment
chr3	123068858	C	T	0.4	75	Filtered by PoNs
chr3	127844802	G	A	0.5	58	Filtered by PoNs
chr3	131387255	C	T	0.5	66	Filtered by VariantCluster	One or more deletions in flanking 50bp
chr3	137596446	C	A	0.485	66	One or more deletions in flanking 50bp
chr3	147507501	C	T	0.377	77	In tandem repeat region
chr3	163435954	C	T	0.571	70	Filtered by PoNs
chr3	175051918	C	T	0.5	72	Filtered by PoNs
chr3	176207173	G	T	0.506	83	Filtered by VariantCluster
chr3	193159531	C	T	0.594	64	One or more deletions in flanking 50bp
chr4	5176928	G	A	0.5	38	Excessive mismatches in alignment	One or more insertions in flanking 50bp
chr4	16086813	C	T	0.514	37	Filtered by PoNs
chr4	16953529	C	T	0.452	31	In tandem repeat region
chr4	19012207	G	A	0.622	37	Filtered by PoNs
chr4	19036407	T	G	0.44	25	Excessive mismatches in alignment	One or more deletions in flanking 50bp
chr4	21607288	G	A	0.552	29	Filtered by VariantCluster	One or more deletions in flanking 50bp
chr4	61072863	C	A	0.509	57	One or more insertions in flanking 50bp	One or more deletions in flanking 50bp
chr4	69463949	G	A	0.5	64	One or more insertions in flanking 50bp	Excessive mismatches in alignment
chr4	71765666	A	T	0.524	63	In tandem repeat region
chr4	75313864	C	T	0.508	65	Filtered by PoNs
chr4	79555710	G	T	0.538	65	Excessive mismatches in alignment	One or more deletions in flanking 50bp
chr4	80463153	T	A	0.324	71	Filtered by PoNs	In homopolymer region
chr4	105936408	C	T	0.537	82	One or more deletions in flanking 50bp
chr4	136862773	T	C	0.429	63	Filtered by PoNs
chr4	137617461	C	T	0.539	76	Filtered by PoNs
chr4	137726386	T	G	0.433	60	Filtered by PoNs
chr4	178936458	G	A	0.429	70	Filtered by PoNs
chr4	188600110	T	G	0.5	66	Filtered by PoNs
chr4	188913384	C	A	0.525	61	Filtered by VariantCluster	One or more insertions in flanking 50bp
chr5	5525021	A	C	0.972	36	Excessive mismatches in alignment	One or more deletions in flanking 50bp
chr5	5911318	A	T	0.971	35	Filtered by VariantCluster
chr5	19772524	C	T	0.933	30	Filtered by VariantCluster	One or more deletions in flanking 50bp
chr5	26820134	G	A	0.854	41	In homopolymer region	In low complexity region
chr5	30016041	C	T	0.977	44	Filtered by VariantCluster
chr5	76398755	C	T	0.878	41	Filtered by VariantCluster
chr5	80137063	G	C	0.97	33	One or more deletions in flanking 50bp	Excessive mismatches in alignment
chr5	83472300	G	A	1	34	One or more deletions in flanking 50bp
chr5	114939086	G	A	0.957	23	One or more deletions in flanking 50bp
chr5	117341575	C	A	1	36	Filtered by PoNs	In low mappability region
chr5	144565681	C	T	0.897	39	Filtered by VariantCluster	One or more insertions in flanking 50bp
chr5	146398411	G	A	0.95	40	One or more deletions in flanking 50bp	One or more insertions in flanking 50bp
chr5	155401741	G	T	0.912	34	Filtered by VariantCluster	Excessive mismatches in alignment
chr5	169212736	G	A	0.929	42	Excessive mismatches in alignment	One or more insertions in flanking 50bp
chr5	170965735	T	A	0.971	35	In low mappability region
chr6	21217717	C	T	0.462	52	Filtered by PoNs
chr6	28688648	G	A	0.298	57	Excessive mismatches in alignment	Filtered by VariantCluster
chr6	30457474	G	A	0.426	47	Filtered by PoNs	In tandem repeat region
chr6	32537002	C	A	0.719	32	Filtered by VariantCluster	Excessive mismatches in alignment
chr6	32684572	G	A	0.583	48	Filtered by VariantCluster
chr6	56176624	G	A	0.25	56	In tandem repeat region
chr6	71626972	C	T	0.474	38	Filtered by PoNs
chr6	78630242	T	G	0.462	26	Filtered by VariantCluster
chr6	84949880	C	T	0.325	40	Filtered by VariantCluster	Excessive mismatches in alignment
chr6	89302813	G	A	0.486	35	In segmental duplication region
chr6	91623284	G	A	0.464	28	Filtered by PoNs
chr6	124426540	A	C	0.048	42	Reads that support variant allele <3	Correct allele but with tumor VAF<0.1
chr6	128789843	G	A	0.075	40	Correct allele but with tumor VAF<0.1
chr6	169580857	G	A	0.718	39	One or more deletions in flanking 50bp	One or more insertions in flanking 50bp
chr7	10273507	T	A	0.5	64	Filtered by PoNs	In low mappability region
chr7	15878470	C	T	0.431	72	Filtered by VariantCluster	Excessive mismatches in alignment
chr7	49479262	G	A	0.489	88	In tandem repeat region
chr7	53876759	C	T	0.509	53	One or more deletions in flanking 50bp	One or more insertions in flanking 50bp
chr7	61290202	G	A	0.429	70	Filtered by PoNs	In tandem repeat region
chr7	89153871	G	T	0.524	84	Excessive mismatches in alignment	One or more deletions in flanking 50bp
chr7	97805511	C	T	0.554	56	One or more deletions in flanking 50bp
chr7	126085439	C	T	0.453	64	Filtered by PoNs
chr7	126612936	G	A	0.288	111	Excessive mismatches in alignment	Filtered by VariantCluster
chr7	155231045	A	T	1	32	Filtered by VariantCluster	One or more deletions in flanking 50bp
chr7	159163923	A	G	0.935	46	Filtered by PoNs	In segmental duplication region
chr8	5189926	G	A	0.786	42	Filtered by PoNs
chr8	5317950	C	T	0.857	42	Filtered by PoNs
chr8	8134926	C	T	0.111	18	In segmental duplication region	In low mappability region
chr8	14408068	G	A	0.644	45	Filtered by VariantCluster	Excessive mismatches in alignment
chr8	17940364	G	A	0.714	49	One or more deletions in flanking 50bp	Excessive mismatches in alignment
chr8	43914875	G	A	0.718	39	Filtered by PoNs	In tandem repeat region
chr8	57209048	C	T	0.117	111	Filtered by PoNs	In low mappability region
chr8	67728853	G	A	0.714	42	Filtered by PoNs
chr8	68182111	G	A	0.194	36	One or more deletions in flanking 50bp	One or more insertions in flanking 50bp
chr8	68281067	A	T	0.234	47	Filtered by PoNs	In homopolymer region
chr8	82456931	G	A	0.456	57	Filtered by VariantCluster
chr8	83243006	G	A	0.686	51	Filtered by VariantCluster	Excessive mismatches in alignment
chr8	84961171	C	T	0.732	56	In low mappability region
chr8	109389430	C	T	0.741	54	Filtered by VariantCluster	One or more insertions in flanking 50bp
chr8	109953404	T	C	0.511	45	Filtered by PoNs
chr8	131314965	A	G	0.6	50	In low mappability region
chr8	136822397	C	T	0.25	56	Filtered by PoNs
chr8	137989380	C	T	0.692	65	Filtered by PoNs
chr9	22648761	C	T	0.929	28	Filtered by PoNs
chr9	23713217	G	A	0.968	31	One or more deletions in flanking 50bp	Excessive mismatches in alignment
chr9	31685675	G	A	0.741	58	Filtered by PoNs
chr9	33386846	C	T	0.421	57	In segmental duplication region	In low mappability region
chr9	37383467	C	T	0.541	61	Filtered by PoNs
chr9	81013038	G	A	0.647	68	Filtered by VariantCluster	Excessive mismatches in alignment
chr9	81013039	G	T	0.647	68	Filtered by VariantCluster	Excessive mismatches in alignment
chr9	100928562	C	A	0.339	62	Excessive mismatches in alignment	One or more deletions in flanking 50bp
chr9	115580733	G	T	0.429	56	In tandem repeat region
chr9	129186301	G	T	0.328	58	Filtered by PoNs	In homopolymer region
chr9	138148806	C	T	0.232	69	In segmental duplication region
chr10	12590302	C	T	1	32	Filtered by PoNs
chr10	12872695	C	T	0	36	Reads that support variant allele <3	Excessive mismatches in alignment
chr10	19156293	C	T	0.033	30	In tandem repeat region	Reads that support variant allele <3
chr10	20454675	G	A	0.939	33	Filtered by PoNs
chr10	27915878	G	A	0.083	36	Reads that support variant allele <3	Correct allele but with tumor VAF<0.1
chr10	28778519	C	T	0.816	38	One or more insertions in flanking 50bp	One or more deletions in flanking 50bp
chr10	35774666	G	A	0.917	36	One or more deletions in flanking 50bp	One or more insertions in flanking 50bp
chr10	41701111	G	A	0.12	25	In tandem repeat region	In low mappability region
chr10	41898658	G	A	0.165	230	In tandem repeat region	In segmental duplication region
chr10	65185850	C	T	0.968	31	One or more insertions in flanking 50bp
chr10	79678709	C	A	1	28	Filtered by PoNs	In segmental duplication region
chr10	118638557	G	A	0.972	36	Filtered by PoNs
chr10	118788740	A	C	1	33	Filtered by VariantCluster	One or more insertions in flanking 50bp
chr10	120215157	C	T	0.906	32	In tandem repeat region
chr11	226844	C	T	0.966	58	Excessive mismatches in alignment
chr11	1199546	G	T	0.867	45	Filtered by VariantCluster	One or more insertions in flanking 50bp
chr11	2188380	C	T	0.894	47	One or more insertions in flanking 50bp	Excessive mismatches in alignment
chr11	7836745	C	T	0.865	37	One or more deletions in flanking 50bp	One or more insertions in flanking 50bp
chr11	20195470	T	C	0.041	49	In homopolymer region	In low complexity region
chr11	26616956	A	G	1	34	One or more insertions in flanking 50bp	Excessive mismatches in alignment
chr11	29469220	C	T	0.97	33	Filtered by PoNs
chr11	36145433	C	T	1	50	Filtered by PoNs	In tandem repeat region
chr11	47571569	C	T	0.971	35	Filtered by PoNs
chr11	47896782	G	A	0.511	47	In tandem repeat region
chr11	56109435	G	A	1	56	Filtered by VariantCluster	One or more deletions in flanking 50bp
chr11	58058613	G	A	0.318	44	Filtered by PoNs
chr11	60855270	C	T	0.907	43	Filtered by VariantCluster	Excessive mismatches in alignment
chr11	83884462	C	A	1	37	In low mappability region
chr11	86295728	G	T	0.946	37	Filtered by VariantCluster	One or more deletions in flanking 50bp
chr11	98589530	G	A	1	44	Filtered by VariantCluster
chr11	98897883	C	T	0.966	29	Filtered by PoNs
chr11	99485883	C	T	1	40	Filtered by VariantCluster	One or more insertions in flanking 50bp
chr11	131215758	A	T	0.979	48	Filtered by VariantCluster	One or more insertions in flanking 50bp
chr11	134637419	G	A	0.938	32	Filtered by VariantCluster	One or more insertions in flanking 50bp
chr12	8306442	C	T	0.347	49	In segmental duplication region
chr12	20297941	C	T	0.446	56	Filtered by PoNs	In homopolymer region
chr12	32074440	C	T	0.762	63	Filtered by VariantCluster	One or more deletions in flanking 50bp
chr12	33243094	G	A	0.893	28	In low mappability region
chr12	42785661	G	A	0.395	38	One or more deletions in flanking 50bp	Excessive mismatches in alignment
chr12	52631998	G	A	0.674	43	One or more deletions in flanking 50bp	One or more insertions in flanking 50bp
chr12	61163024	G	A	0.34	50	Filtered by VariantCluster	One or more insertions in flanking 50bp
chr12	66454481	G	A	0.345	55	Filtered by VariantCluster	One or more deletions in flanking 50bp
chr12	94901318	C	T	0.69	42	One or more deletions in flanking 50bp	Excessive mismatches in alignment
chr12	96473261	G	A	0.534	58	Filtered by VariantCluster	One or more insertions in flanking 50bp
chr12	103647529	C	T	0.321	56	One or more deletions in flanking 50bp	Excessive mismatches in alignment
chr12	127513788	C	T	0.429	42	One or more deletions in flanking 50bp	Excessive mismatches in alignment
chr12	128188240	C	T	0.308	52	Filtered by VariantCluster	One or more insertions in flanking 50bp
chr13	19110667	C	T	0.364	33	Excessive mismatches in alignment	One or more deletions in flanking 50bp
chr13	24757338	C	T	0.137	51	In homopolymer region	In low complexity region
chr13	52960572	G	A	0.491	53	Filtered by PoNs
chr13	54983206	G	A	0.447	47	Filtered by PoNs	In homopolymer region
chr13	62877551	C	T	0.606	33	Filtered by PoNs
chr13	72693378	T	A	0.405	42	Filtered by VariantCluster	Excessive mismatches in alignment
chr13	80680913	T	A	0.405	37	In homopolymer region	In low complexity region
chr13	80680914	T	A	0.405	37	Filtered by PoNs	In homopolymer region
chr13	104714595	C	T	0.415	53	Filtered by PoNs
chr14	19408489	C	T	0.345	55	In segmental duplication region	In low mappability region
chr14	19758031	A	C	1	52	In homopolymer region	In segmental duplication region
chr14	20965194	C	T	0.977	44	Filtered by VariantCluster	One or more insertions in flanking 50bp
chr14	27379957	G	A	0.865	52	One or more insertions in flanking 50bp	Excessive mismatches in alignment
chr14	28146039	A	C	0.155	58	Filtered by VariantCluster	One or more insertions in flanking 50bp
chr14	32091979	C	T	0.92	50	Filtered by PoNs
chr14	41556937	G	A	0.943	35	One or more insertions in flanking 50bp	Excessive mismatches in alignment
chr14	72166466	G	A	0.938	48	Filtered by PoNs
chr14	79130478	C	T	0.944	54	Filtered by PoNs	In low mappability region
chr14	98555669	C	T	0.979	48	Filtered by VariantCluster	Excessive mismatches in alignment
chr14	105672853	C	T	0.941	51	In segmental duplication region	In low mappability region
chr14	106516663	C	T	0.947	57	Filtered by VariantCluster	One or more deletions in flanking 50bp
chr15	20130093	C	T	0.227	22	In segmental duplication region	In low mappability region
chr15	26861311	C	T	1	38	Filtered by PoNs
chr15	37812579	G	T	0.981	52	Filtered by PoNs
chr15	92769450	G	A	0.438	64	In tandem repeat region
chr15	95661492	T	A	0.384	73	Filtered by VariantCluster	One or more insertions in flanking 50bp
chr15	95661493	T	A	0.384	73	Filtered by VariantCluster	One or more insertions in flanking 50bp
chr16	12848643	G	A	0.362	47	Filtered by PoNs
chr16	63045639	G	A	0.622	37	Filtered by PoNs
chr16	65648503	C	T	1	23	One or more insertions in flanking 50bp
chr16	68010092	C	T	0.188	32	In tandem repeat region
chr16	80693806	G	A	0.906	32	In homopolymer region	In low complexity region
chr17	2956924	C	T	0.707	41	Filtered by PoNs
chr17	4147651	C	T	0.333	51	Filtered by PoNs
chr17	8340992	C	T	0.677	31	Filtered by VariantCluster
chr17	10327760	G	A	0.709	55	Filtered by PoNs
chr17	10629411	C	T	0.298	57	Filtered by PoNs
chr17	15888853	T	A	0.324	34	In homopolymer region	In low complexity region
chr17	16732657	G	A	0.542	48	In segmental duplication region	In low mappability region
chr17	21297726	G	A	0.169	83	Filtered by VariantCluster	One or more insertions in flanking 50bp
chr17	41003878	G	A	0.246	57	Filtered by PoNs	In homopolymer region
chr17	47850687	T	A	0.66	50	Filtered by VariantCluster	One or more insertions in flanking 50bp
chr17	61431118	C	T	0.729	48	Excessive mismatches in alignment
chr17	70425664	C	T	0.267	45	One or more insertions in flanking 50bp	Filtered by VariantCluster
chr17	73518372	C	T	0.302	63	Filtered by VariantCluster	Excessive mismatches in alignment
chr18	466412	C	T	0.763	38	Filtered by VariantCluster	One or more deletions in flanking 50bp
chr18	21979499	C	T	0.032	31	Reads that support variant allele <3	Correct allele but with tumor VAF<0.1
chr18	21979500	C	T	0.032	31	Reads that support variant allele <3	Correct allele but with tumor VAF<0.1
chr18	28225236	C	T	0.905	42	In low mappability region
chr18	30385208	G	A	0.889	27	Filtered by PoNs
chr18	32176737	C	T	0.037	27	Correct allele but with tumor VAF<0.1	In tandem repeat region
chr18	33143219	G	A	0.969	32	Filtered by PoNs
chr18	50616930	C	T	0.938	32	One or more insertions in flanking 50bp	Excessive mismatches in alignment
chr18	53361396	C	T	0.968	31	One or more deletions in flanking 50bp	Excessive mismatches in alignment
chr18	54866326	C	T	0.963	27	Filtered by PoNs
chr18	55020050	G	A	0.043	23	Reads that support variant allele <3	Correct allele but with tumor VAF<0.1
chr18	57849465	C	T	0.97	33	One or more insertions in flanking 50bp	One or more deletions in flanking 50bp
chr18	64499434	G	A	1	24	Filtered by VariantCluster	One or more insertions in flanking 50bp
chr18	66080064	G	A	0.976	41	Filtered by VariantCluster	One or more deletions in flanking 50bp
chr18	67631118	G	A	0.929	28	In low mappability region
chr18	67747776	G	A	0.947	19	Filtered by PoNs
chr18	71996771	C	T	0.7	30	In homopolymer region	In low complexity region
chr18	76723641	G	A	0.968	31	Filtered by PoNs
chr19	5876536	G	A	0.293	58	One or more deletions in flanking 50bp	One or more insertions in flanking 50bp
chr19	24396019	C	T	0.348	69	In low mappability region
chr19	27562510	C	A	0.333	54	In tandem repeat region	In low mappability region
chr19	31902564	A	G	0.319	47	Filtered by PoNs	In tandem repeat region
chr19	47683670	C	T	0.769	52	Filtered by PoNs	In low mappability region
chr19	48023312	G	A	0.6	40	In tandem repeat region
chr19	53390690	G	T	0.717	53	Filtered by PoNs
chr20	24218998	C	T	0.537	67	Filtered by VariantCluster	Excessive mismatches in alignment
chr20	28558278	G	A	0.101	129	In segmental duplication region	Correct allele but with tumor 0.1<=VAF<0.15
chr20	29084101	C	T	0.052	367	In segmental duplication region	In low mappability region
chr20	30272851	C	T	0.542	72	Filtered by PoNs	In segmental duplication region
chr20	30349341	G	A	0.365	63	Filtered by PoNs	In segmental duplication region
chr20	30851153	C	T	0.19	184	In segmental duplication region
chr20	31182411	G	T	0.523	65	In tandem repeat region
chr20	38489335	C	T	0.53	66	Filtered by PoNs
chr20	48058493	G	A	0.479	73	Filtered by PoNs	In homopolymer region
chr20	59359178	C	T	0.559	68	Filtered by PoNs	In segmental duplication region
chr21	7959980	C	T	0.137	205	Excessive mismatches in alignment	Correct allele but with tumor 0.1<=VAF<0.15
chr21	10272862	A	T	0.108	74	In tandem repeat region	Correct allele but with tumor 0.1<=VAF<0.15
chr21	10660529	C	T	0.259	116	In tandem repeat region
chr21	10664551	C	T	0.206	102	In tandem repeat region	In low mappability region
chr21	10666009	C	T	0.184	103	In tandem repeat region	In segmental duplication region
chr21	10674141	C	T	0.198	106	In tandem repeat region
chr21	10674761	A	G	0.209	110	In tandem repeat region
chr21	10706906	C	A	0.192	125	In tandem repeat region
chr21	10710590	C	T	0.298	131	In tandem repeat region
chr21	10720724	A	G	0.05	119	Correct allele but with tumor VAF<0.1	In tandem repeat region
chr21	10746975	A	C	0.401	242	Filtered by PoNs	In tandem repeat region
chr21	24437873	G	A	0.232	56	Filtered by VariantCluster	Excessive mismatches in alignment
chr21	37712748	T	C	0.121	33	In tandem repeat region	Correct allele but with tumor 0.1<=VAF<0.15
chr21	38890157	G	A	0.333	63	Filtered by PoNs
chr22	26222629	A	C	0.649	57	Excessive mismatches in alignment	One or more insertions in flanking 50bp
